# Single-cell analysis characterizes PLK1 as a catalyst of an immunosuppressive tumor microenvironment in LUAD

**DOI:** 10.1101/2023.08.02.551692

**Authors:** Yifan Kong, Chaohao Li, Jinpeng Liu, Min Zhang, Derek B. Allison, Faisal Hassan, Daheng He, Xinyi Wang, Fengyi Mao, Qiongsi Zhang, Yanquan Zhang, Zhiguo Li, Sai Wu, Chi Wang, Xiaoqi Liu

**Affiliations:** Department of Toxicology and Cancer Biology, University of Kentucky, Lexington, KY, 40536; Department of Biostatistics, University of Kentucky, Lexington, KY, 40536; Markey Cancer Center, University of Kentucky, Lexington, KY, 40536; Department of Pathology and Laboratory Medicine, University of Kentucky, Lexington, KY, 40536

**Author notes:** These authors contribute equally (Yifan Kong, Chaohao Li, Jinpeng Liu). **To whom correspondence should be addressed:** Dr. Xiaoqi Liu: Department of Toxicology and Cancer Biology, University of Kentucky, Lexington, KY, 40536.

**Keywords:** PLK1, LUAD, TME, single-cell RNA-seq, TAM, MHC-II

## Abstract

PLK1 (Polo-like kinase 1) plays a critical role in the progression of lung adenocarcinoma (LUAD). Recent studies have unveiled that targeting PLK1 improves the efficacy of immunotherapy, highlighting its important role in the regulation of tumor immunity. Nevertheless, our understanding of the intricate interplay between PLK1 and the tumor microenvironment (TME) remains incomplete. Here, using genetically engineered mouse model and single-cell RNA-seq analysis, we report that PLK1 promotes an immunosuppressive TME in LUAD, characterized with enhanced M2 polarization of tumor associated macrophages (TAM) and dampened antigen presentation process. Mechanistically, elevated PLK1 coincides with increased secretion of CXCL2 cytokine, which promotes M2 polarization of TAM and diminishes expression of class II major histocompatibility complex (MHC-II) in professional antigen-presenting cells. Furthermore, PLK1 negatively regulates MHC-II expression in cancer cells, which has been shown to be associated with compromised tumor immunity and unfavorable patient outcomes. Taken together, our results reveal PLK1 as a novel modulator of TME in LUAD and provide possible therapeutic interventions.
