## Supplementary material for "Single-cell analysis characterizes PLK1 as a catalyst of an immunosuppressive tumor microenvironment in LUAD": Table S5

### Sheet: M1 and M2 markers
p_val	avg_log2FC	pct.1	pct.2	p_val_adj	cluster	gene
0	3.13742	0.996	0.629	0	M2_Macro	Chil3
0	2.68075	0.774	0.162	0	M2_Macro	Kcnip4
0	2.19932	0.953	0.232	0	M2_Macro	Car4
0	2.19635	0.705	0.073	0	M2_Macro	Htr2c
0	2.16376	0.981	0.359	0	M2_Macro	Ear10
0	2.14921	0.989	0.551	0	M2_Macro	Lpl
0	2.14036	0.994	0.413	0	M2_Macro	Atp6v0d2
0	1.80304	0.692	0.123	0	M2_Macro	Fabp1
0	1.78929	0.993	0.516	0	M2_Macro	Ear1
0	1.78512	0.915	0.285	0	M2_Macro	Ctsk
0	1.78192	0.917	0.341	0	M2_Macro	Pparg
0	1.66668	0.951	0.42	0	M2_Macro	Cdc42ep3
0	1.64299	0.989	0.79	0	M2_Macro	Tcf7l2
0	1.61469	0.891	0.3	0	M2_Macro	Plcb1
0	1.61206	0.969	0.512	0	M2_Macro	Il18
0	1.59481	0.903	0.269	0	M2_Macro	Wfdc21
0	1.56755	0.994	0.556	0	M2_Macro	Ear2
0	1.55017	0.989	0.51	0	M2_Macro	Plet1
0	1.54068	0.467	0.086	0	M2_Macro	Marco
0	1.53015	0.976	0.507	0	M2_Macro	Klhdc4
0	1.5275	0.979	0.724	0	M2_Macro	Adipor2
0	1.52285	0.986	0.615	0	M2_Macro	Gsr
0	1.43371	0.936	0.325	0	M2_Macro	Sort1
0	1.42677	0.983	0.753	0	M2_Macro	Abcg1
0	1.41626	0.828	0.187	0	M2_Macro	Ang2
0	1.4112	1	0.999	0	M2_Macro	Gm42418
0	1.40404	0.928	0.404	0	M2_Macro	Net1
0	1.399	0.819	0.142	0	M2_Macro	Kcnn3
0	1.39324	0.864	0.207	0	M2_Macro	Ly75
0	1.3781	0.932	0.376	0	M2_Macro	Ms4a8a
0	1.37211	0.98	0.686	0	M2_Macro	Sept9
0	1.35484	0.952	0.703	0	M2_Macro	Pik3ap1
0	1.35189	0.956	0.681	0	M2_Macro	Cytip
0	1.32491	0.763	0.278	0	M2_Macro	Prkn
0	1.3057	0.862	0.432	0	M2_Macro	Ccnd2
0	1.302	0.861	0.362	0	M2_Macro	Plekhg1
0	1.30086	0.925	0.574	0	M2_Macro	Nabp1
0	1.29784	0.991	0.83	0	M2_Macro	Cd44
0	1.27795	0.947	0.663	0	M2_Macro	Cd164
0	1.27531	0.911	0.435	0	M2_Macro	Abcd2
0	1.24467	0.827	0.402	0	M2_Macro	Ccn3
0	1.24391	0.87	0.333	0	M2_Macro	Olr1
0	1.24218	0.82	0.236	0	M2_Macro	Ang5
0	1.23926	0.998	0.918	0	M2_Macro	Ccl6
0	1.23647	0.924	0.327	0	M2_Macro	Mgll
0	1.23397	0.981	0.768	0	M2_Macro	Lars2
0	1.21723	0.994	0.85	0	M2_Macro	Cd9
0	1.2148	0.845	0.266	0	M2_Macro	Ang4
0	1.21304	0.966	0.562	0	M2_Macro	Mcemp1
0	1.1961	0.996	0.953	0	M2_Macro	Cmss1
0	1.18419	0.826	0.286	0	M2_Macro	Prkar2b
0	1.17916	0.903	0.552	0	M2_Macro	Sgk1
0	1.1645	0.973	0.829	0	M2_Macro	Ptpn12
0	1.15514	0.924	0.596	0	M2_Macro	Pnpla8
0	1.13094	0.709	0.294	0	M2_Macro	Pbx1
0	1.12849	0.973	0.624	0	M2_Macro	Mgst1
0	1.1217	0.785	0.2	0	M2_Macro	Fpr2
0	1.11877	0.935	0.737	0	M2_Macro	Gpcpd1
0	1.1125	0.825	0.363	0	M2_Macro	Gstm1
0	1.11062	0.817	0.366	0	M2_Macro	Cyb561a3
0	1.09116	0.992	0.927	0	M2_Macro	Sirpa
0	1.07923	0.956	0.667	0	M2_Macro	Idh1
0	1.05974	0.937	0.652	0	M2_Macro	Atxn1
0	1.05356	0.941	0.671	0	M2_Macro	Tnfaip2
0	1.05066	0.996	0.937	0	M2_Macro	Ctsd
0	1.04325	0.699	0.171	0	M2_Macro	Flt1
0	1.01749	0.643	0.14	0	M2_Macro	Gpnmb
0	1.01229	0.995	0.966	0	M2_Macro	Camk1d
0	1.00941	0.856	0.482	0	M2_Macro	Abcc5
0	1.0094	0.708	0.1	0	M2_Macro	Phgdh
0	1.00199	0.941	0.585	0	M2_Macro	Tfec
0	1.00166	0.658	0.098	0	M2_Macro	Adgrl2
0	0.996754	0.951	0.732	0	M2_Macro	Mapk3
0	0.995575	0.988	0.877	0	M2_Macro	Dstn
0	0.979683	0.785	0.402	0	M2_Macro	Syne1
0	0.979357	0.94	0.713	0	M2_Macro	Lmo4
0	0.977938	0.892	0.546	0	M2_Macro	AI504432
0	0.966455	0.979	0.895	0	M2_Macro	Mt1
0	0.964141	0.991	0.934	0	M2_Macro	Mpeg1
0	0.959708	0.744	0.316	0	M2_Macro	Atp10a
0	0.956912	0.615	0.089	0	M2_Macro	Lepr
0	0.953402	0.996	0.896	0	M2_Macro	Cebpb
0	0.942313	0.731	0.331	0	M2_Macro	A930007I19Rik
0	0.93929	0.919	0.741	0	M2_Macro	S100a1
0	0.9391	0.992	0.792	0	M2_Macro	Anxa2
0	0.92191	0.854	0.512	0	M2_Macro	Card11
0	0.9206	0.993	0.951	0	M2_Macro	Iqgap1
0	0.916253	0.97	0.863	0	M2_Macro	Baz1a
0	0.907516	0.972	0.809	0	M2_Macro	Hebp1
0	0.897174	0.99	0.907	0	M2_Macro	Sh3bgrl
0	0.891219	0.984	0.874	0	M2_Macro	AU020206
0	0.8901	0.882	0.607	0	M2_Macro	Ncoa4
0	0.889527	0.994	0.951	0	M2_Macro	Txn1
0	0.886862	0.901	0.765	0	M2_Macro	Pag1
0	0.880769	0.675	0.125	0	M2_Macro	Fpr1
0	0.880455	0.805	0.395	0	M2_Macro	Lpin1
0	0.871305	0.549	0.067	0	M2_Macro	Tc2n
0	0.862961	0.714	0.227	0	M2_Macro	Afap1
0	0.85804	0.923	0.726	0	M2_Macro	Pde4d
0	0.85439	0.946	0.803	0	M2_Macro	Dip2c
0	0.853459	0.981	0.865	0	M2_Macro	Bnip3l
0	0.851241	0.916	0.456	0	M2_Macro	F7
0	0.84949	0.976	0.865	0	M2_Macro	Gphn
0	0.849279	0.665	0.141	0	M2_Macro	Adcy3
0	0.847273	0.987	0.937	0	M2_Macro	Serp1
0	0.843671	0.859	0.634	0	M2_Macro	Frmd4a
0	0.838813	0.951	0.835	0	M2_Macro	Cdk8
0	0.834414	0.944	0.843	0	M2_Macro	Gsap
0	0.830892	0.876	0.505	0	M2_Macro	Vat1
0	0.825694	0.919	0.754	0	M2_Macro	Akr1b3
0	0.824651	0.827	0.479	0	M2_Macro	Iqsec1
0	0.823424	0.982	0.901	0	M2_Macro	Plek
0	0.819773	0.994	0.975	0	M2_Macro	Lcp1
0	0.813172	0.992	0.924	0	M2_Macro	Msrb1
0	0.804385	0.896	0.654	0	M2_Macro	Nedd9
0	0.794788	0.955	0.825	0	M2_Macro	Snx10
0	0.794184	0.908	0.677	0	M2_Macro	Rab32
0	0.793216	0.95	0.82	0	M2_Macro	Lipa
0	0.790657	0.98	0.585	0	M2_Macro	Slc7a2
0	0.790441	0.928	0.738	0	M2_Macro	Itpripl2
0	0.785442	0.902	0.634	0	M2_Macro	Zfp703
0	0.783073	0.97	0.896	0	M2_Macro	Txnip
0	0.780098	0.994	0.991	0	M2_Macro	Laptm5
0	0.780036	1	1	0	M2_Macro	Fth1
0	0.773092	0.631	0.138	0	M2_Macro	Flvcr2
0	0.769932	0.99	0.944	0	M2_Macro	Gpx4
0	0.7656	0.895	0.649	0	M2_Macro	Unc119
0	0.75505	0.808	0.49	0	M2_Macro	Capn1
0	0.750169	0.892	0.679	0	M2_Macro	Chp1
0	0.748997	0.657	0.189	0	M2_Macro	Cpne8
0	0.747419	0.89	0.637	0	M2_Macro	Klhl9
0	0.737935	0.683	0.265	0	M2_Macro	Gmpr
0	0.733602	0.661	0.234	0	M2_Macro	Adarb1
0	0.733454	0.989	0.848	0	M2_Macro	Mrc1
0	0.731773	0.803	0.429	0	M2_Macro	Il1rn
0	0.731635	0.979	0.929	0	M2_Macro	mt-Nd3
0	0.729261	0.959	0.889	0	M2_Macro	Nap1l1
0	0.728621	0.956	0.818	0	M2_Macro	Ctnnb1
0	0.72784	0.9	0.737	0	M2_Macro	Hpcal1
0	0.721614	0.973	0.883	0	M2_Macro	Dazap2
0	0.71276	0.853	0.599	0	M2_Macro	Qdpr
0	0.708919	0.753	0.446	0	M2_Macro	Lima1
0	0.706324	0.589	0.116	0	M2_Macro	Serpinb1a
0	0.703244	0.506	0.077	0	M2_Macro	Nrg4
0	0.692299	0.958	0.821	0	M2_Macro	Sla
0	0.690513	0.828	0.555	0	M2_Macro	Dmxl2
0	0.688936	0.976	0.891	0	M2_Macro	Plin2
0	0.685208	0.756	0.491	0	M2_Macro	Insr
0	0.683684	0.655	0.255	0	M2_Macro	Ear6
0	0.682226	0.926	0.662	0	M2_Macro	Pygl
0	0.682171	0.988	0.938	0	M2_Macro	Ptbp3
0	0.677283	0.993	0.959	0	M2_Macro	Pabpc1
0	0.676228	0.97	0.9	0	M2_Macro	Scp2
0	0.675834	0.968	0.859	0	M2_Macro	Camk2d
0	0.674033	0.781	0.47	0	M2_Macro	Cd274
0	0.673113	0.617	0.187	0	M2_Macro	Siglecf
0	0.672879	0.963	0.834	0	M2_Macro	BC005537
0	0.67037	0.885	0.67	0	M2_Macro	Ramp1
0	0.668167	0.828	0.551	0	M2_Macro	Fry
0	0.666974	0.814	0.604	0	M2_Macro	Lyst
0	0.66491	0.719	0.4	0	M2_Macro	Abhd5
0	0.663707	0.883	0.647	0	M2_Macro	Ppp3r1
0	0.658989	0.803	0.527	0	M2_Macro	Samd8
0	0.658944	0.697	0.376	0	M2_Macro	Plscr1
0	0.655823	0.832	0.597	0	M2_Macro	Rassf5
0	0.65164	0.721	0.381	0	M2_Macro	Slc36a4
0	0.647275	0.988	0.945	0	M2_Macro	Canx
0	0.646655	0.591	0.124	0	M2_Macro	Trim29
0	0.643348	0.998	0.994	0	M2_Macro	Rplp1
0	0.635407	0.858	0.64	0	M2_Macro	2900097C17Rik
0	0.635135	0.934	0.795	0	M2_Macro	Stk17b
0	0.63256	0.655	0.29	0	M2_Macro	Cd93
0	0.63229	0.984	0.939	0	M2_Macro	Cd47
0	0.630918	0.946	0.765	0	M2_Macro	Flna
0	0.630029	0.902	0.745	0	M2_Macro	Rassf3
0	0.628038	0.536	0.067	0	M2_Macro	Perp
0	0.626134	0.707	0.419	0	M2_Macro	Slc16a10
0	0.625248	0.969	0.898	0	M2_Macro	Rtn3
0	0.622243	0.865	0.667	0	M2_Macro	Nus1
0	0.621766	0.571	0.186	0	M2_Macro	Kctd12b
0	0.618243	0.973	0.876	0	M2_Macro	Shtn1
0	0.617628	0.95	0.84	0	M2_Macro	Atp6v1b2
0	0.617552	0.725	0.439	0	M2_Macro	Aldoc
0	0.614609	0.584	0.154	0	M2_Macro	Clmn
0	0.614036	0.805	0.525	0	M2_Macro	Tns1
0	0.607755	0.605	0.255	0	M2_Macro	Dusp5
0	0.606088	0.984	0.939	0	M2_Macro	Gnb1
0	0.602955	0.846	0.632	0	M2_Macro	Glul
0	0.601965	0.639	0.353	0	M2_Macro	Cib2
0	0.598533	0.902	0.749	0	M2_Macro	Ddx3x
0	0.598019	0.62	0.281	0	M2_Macro	Tmem64
0	0.595448	0.923	0.782	0	M2_Macro	Nceh1
0	0.594108	0.757	0.416	0	M2_Macro	Alox5
0	0.591154	0.979	0.927	0	M2_Macro	Ywhab
0	0.584312	0.763	0.548	0	M2_Macro	Ubqln1
0	0.584273	0.992	0.965	0	M2_Macro	Arpc5
0	0.58308	0.556	0.146	0	M2_Macro	Rab44
0	0.581023	0.895	0.754	0	M2_Macro	Pon2
0	0.5787	0.636	0.297	0	M2_Macro	Abhd17c
0	0.57796	0.99	0.937	0	M2_Macro	Cybb
0	0.57677	0.875	0.617	0	M2_Macro	Ltc4s
0	0.573326	0.934	0.682	0	M2_Macro	Actn1
0	0.572264	0.672	0.348	0	M2_Macro	Gramd4
0	0.57182	0.838	0.654	0	M2_Macro	Gsto1
0	0.570359	0.658	0.29	0	M2_Macro	Slc9a4
0	0.567986	0.878	0.72	0	M2_Macro	Hspa9
0	0.567961	0.854	0.673	0	M2_Macro	Hmgn2
0	0.567477	0.982	0.708	0	M2_Macro	Gda
0	0.566933	0.973	0.919	0	M2_Macro	Myh9
0	0.564262	0.794	0.512	0	M2_Macro	Serpinb6a
0	0.562278	0.941	0.823	0	M2_Macro	Ciao2a
0	0.560505	0.933	0.829	0	M2_Macro	Wdr1
0	0.558592	0.953	0.857	0	M2_Macro	Gltp
0	0.558474	0.962	0.889	0	M2_Macro	Atp6v1e1
0	0.558386	0.965	0.887	0	M2_Macro	Csde1
0	0.557161	0.935	0.855	0	M2_Macro	Tmed5
0	0.556861	0.975	0.919	0	M2_Macro	Xbp1
0	0.556706	0.981	0.928	0	M2_Macro	Eif4g2
0	0.554909	0.899	0.769	0	M2_Macro	Fam120a
0	0.548245	0.839	0.606	0	M2_Macro	Hvcn1
0	0.547192	0.654	0.371	0	M2_Macro	B3gnt7
0	0.546336	0.922	0.796	0	M2_Macro	Atp6v1a
0	0.544754	0.733	0.475	0	M2_Macro	Klf10
0	0.543364	0.931	0.774	0	M2_Macro	Atp11b
0	0.535941	0.98	0.937	0	M2_Macro	Atp5a1
0	0.534655	0.856	0.751	0	M2_Macro	Chic2
0	0.53239	0.971	0.838	0	M2_Macro	Axl
0	0.529019	0.569	0.204	0	M2_Macro	Nup210
0	0.528848	0.854	0.7	0	M2_Macro	Copz1
0	0.528108	0.955	0.897	0	M2_Macro	Cap1
0	0.527727	0.828	0.669	0	M2_Macro	Sypl
0	0.526551	0.51	0.174	0	M2_Macro	Clec1b
0	0.523934	0.927	0.744	0	M2_Macro	Fabp5
0	0.523617	0.989	0.959	0	M2_Macro	Sdcbp
0	0.520698	0.763	0.442	0	M2_Macro	Bst1
0	0.517895	0.954	0.89	0	M2_Macro	Slc6a6
0	0.517779	0.776	0.572	0	M2_Macro	Cyb5r3
0	0.514657	0.986	0.953	0	M2_Macro	Dbi
0	0.514394	0.974	0.827	0	M2_Macro	Spp1
0	0.511374	0.636	0.313	0	M2_Macro	Fcor
0	0.511259	0.719	0.501	0	M2_Macro	Acox1
0	0.509489	0.774	0.583	0	M2_Macro	Tbc1d20
0	0.507352	0.906	0.808	0	M2_Macro	Snx1
0	0.506559	0.813	0.472	0	M2_Macro	Cd200r4
0	0.505191	0.802	0.63	0	M2_Macro	Plekhb2
0	0.504869	0.998	0.993	0	M2_Macro	Actg1
0	0.500956	0.478	0.112	0	M2_Macro	Myo6
3.30419e-307	0.52004	0.873	0.703	7.86627e-303	M2_Macro	Acly
2.42181e-305	0.521549	0.789	0.597	5.76561e-301	M2_Macro	Nln
6.39958e-303	0.594559	0.712	0.466	1.52355e-298	M2_Macro	Agap1
8.72502e-300	0.551342	0.881	0.705	2.07717e-295	M2_Macro	Ddhd1
2.50536e-298	0.561336	0.711	0.477	5.96452e-294	M2_Macro	Mxi1
2.32112e-297	0.513448	0.812	0.657	5.52589e-293	M2_Macro	Atxn10
5.46418e-292	0.535864	0.833	0.695	1.30086e-287	M2_Macro	Evl
8.218e-292	1.04856	0.711	0.488	1.95646e-287	M2_Macro	Gm26917
1.70721e-291	0.611753	0.874	0.784	4.06435e-287	M2_Macro	Rexo2
2.22104e-290	0.508775	0.825	0.657	5.28762e-286	M2_Macro	Gyg
4.05662e-288	0.528489	0.839	0.725	9.65759e-284	M2_Macro	Naa50
2.50497e-286	0.630981	0.618	0.337	5.96359e-282	M2_Macro	Gm15564
2.02854e-285	0.522199	0.634	0.323	4.82935e-281	M2_Macro	Bhlhe41
6.00805e-285	0.514149	0.521	0.194	1.43034e-280	M2_Macro	Gm4951
6.10873e-279	0.918576	0.496	0.19	1.45431e-274	M2_Macro	Ch25h
2.32671e-276	0.52507	0.936	0.849	5.5392e-272	M2_Macro	Rpn1
1.29736e-272	0.546872	0.698	0.448	3.08863e-268	M2_Macro	Large1
1.97675e-272	0.521301	0.766	0.599	4.70604e-268	M2_Macro	Kmt5a
5.11325e-271	0.578426	0.922	0.825	1.21731e-266	M2_Macro	Gsn
6.67243e-271	0.595697	0.804	0.641	1.58851e-266	M2_Macro	Gmds
9.26558e-268	0.512758	0.911	0.827	2.20586e-263	M2_Macro	Clec2d
1.06108e-264	0.563102	0.535	0.269	2.52611e-260	M2_Macro	Taco1
2.07741e-262	0.507565	0.883	0.739	4.94569e-258	M2_Macro	Esyt2
6.80828e-262	0.750363	0.366	0.069	1.62085e-257	M2_Macro	Fabp4
4.90072e-258	0.513677	0.539	0.244	1.16671e-253	M2_Macro	Cped1
7.56322e-257	0.596441	0.708	0.423	1.80058e-252	M2_Macro	Gm34907
1.55623e-256	0.528964	0.316	0.033	3.70492e-252	M2_Macro	Spag11b
7.3813e-256	0.50297	0.83	0.706	1.75727e-251	M2_Macro	Fam168a
3.55954e-254	0.502863	0.806	0.633	8.47421e-250	M2_Macro	Runx2
1.03075e-253	0.560469	0.82	0.609	2.4539e-249	M2_Macro	Nfia
3.47814e-252	0.6383	0.94	0.812	8.2804e-248	M2_Macro	Mitf
1.10932e-241	0.606935	0.965	0.901	2.64095e-237	M2_Macro	Rbm3
3.68818e-221	0.621787	0.956	0.87	8.78045e-217	M2_Macro	Lrmda
1.6181e-220	0.566499	0.821	0.744	3.85221e-216	M2_Macro	Lcor
1.57107e-185	0.852159	0.443	0.193	3.74025e-181	M2_Macro	Mt2
6.83881e-150	0.534133	0.729	0.585	1.62812e-145	M2_Macro	Kcnq1ot1
0	6.86256	0.86	0.269	0	M1_Macro	Apoe
0	4.89332	0.825	0.052	0	M1_Macro	C1qa
0	4.65388	0.844	0.053	0	M1_Macro	C1qb
0	4.22751	0.921	0.536	0	M1_Macro	H2-Eb1
0	4.17647	0.782	0.032	0	M1_Macro	C1qc
0	4.0277	0.943	0.591	0	M1_Macro	H2-Ab1
0	3.97027	0.983	0.767	0	M1_Macro	Cd74
0	3.60497	0.995	0.923	0	M1_Macro	Cst3
0	3.5182	0.936	0.637	0	M1_Macro	H2-Aa
0	2.6361	0.672	0.257	0	M1_Macro	S100a4
0	2.44305	0.791	0.551	0	M1_Macro	S100a6
0	2.37309	0.679	0.017	0	M1_Macro	Tmem176a
0	2.32326	0.943	0.374	0	M1_Macro	Srgn
0	2.31836	0.688	0.021	0	M1_Macro	Tmem176b
0	2.21186	0.518	0.022	0	M1_Macro	Ifitm3
0	2.19712	0.764	0.024	0	M1_Macro	Aif1
0	2.1897	0.601	0.006	0	M1_Macro	Mgl2
0	2.14449	0.408	0.104	0	M1_Macro	Ms4a7
0	2.11479	0.79	0.074	0	M1_Macro	Fyb
0	2.08309	0.53	0.039	0	M1_Macro	Cx3cr1
0	1.99293	0.626	0.061	0	M1_Macro	Ccr2
0	1.95137	0.828	0.34	0	M1_Macro	Pmepa1
0	1.84565	0.837	0.154	0	M1_Macro	Cxcl16
0	1.8336	0.849	0.369	0	M1_Macro	Ifitm2
0	1.82655	0.642	0.331	0	M1_Macro	Mmp12
0	1.8195	0.845	0.143	0	M1_Macro	Marcks
0	1.7915	0.989	0.932	0	M1_Macro	Cd52
0	1.78186	0.529	0.056	0	M1_Macro	H2-M2
0	1.76576	0.547	0.025	0	M1_Macro	Fgf13
0	1.75355	0.912	0.538	0	M1_Macro	Rbpj
0	1.70075	0.762	0.12	0	M1_Macro	Mafb
0	1.6912	0.945	0.781	0	M1_Macro	H2-DMa
0	1.68274	0.712	0.049	0	M1_Macro	Lpcat2
0	1.65361	0.836	0.652	0	M1_Macro	Cd63
0	1.60911	0.644	0.061	0	M1_Macro	Psd3
0	1.5736	0.877	0.39	0	M1_Macro	Ly86
0	1.57236	0.816	0.518	0	M1_Macro	Apobec1
0	1.54978	0.836	0.121	0	M1_Macro	Ccr5
0	1.5496	0.811	0.449	0	M1_Macro	Alcam
0	1.5381	0.979	0.915	0	M1_Macro	Ifi30
0	1.53077	0.833	0.377	0	M1_Macro	Ms4a6c
0	1.51092	0.75	0.383	0	M1_Macro	Napsa
0	1.48154	0.912	0.441	0	M1_Macro	Rgs10
0	1.47335	0.917	0.747	0	M1_Macro	H2-DMb1
0	1.43732	0.66	0.01	0	M1_Macro	Plbd1
0	1.41158	0.671	0.128	0	M1_Macro	Pla2g7
0	1.39154	0.652	0.318	0	M1_Macro	Lst1
0	1.3873	0.942	0.824	0	M1_Macro	Wfdc17
0	1.37432	0.757	0.444	0	M1_Macro	Ifi27l2a
0	1.34554	0.594	0.059	0	M1_Macro	Itgam
0	1.32806	0.391	0.006	0	M1_Macro	Zmynd15
0	1.32088	0.717	0.097	0	M1_Macro	Mef2c
0	1.3195	0.751	0.126	0	M1_Macro	C3ar1
0	1.31872	0.89	0.312	0	M1_Macro	Plekho1
0	1.31292	0.421	0.013	0	M1_Macro	Hpgd
0	1.30748	0.92	0.649	0	M1_Macro	Csf1r
0	1.29596	0.997	0.994	0	M1_Macro	Ctss
0	1.26202	0.612	0.118	0	M1_Macro	Abca1
0	1.26037	0.967	0.989	0	M1_Macro	Malat1
0	1.24775	0.925	0.637	0	M1_Macro	Emp3
0	1.24629	0.881	0.336	0	M1_Macro	Acer3
0	1.23893	0.929	0.754	0	M1_Macro	Trps1
0	1.23632	0.877	0.515	0	M1_Macro	Zfhx3
0	1.21111	0.794	0.381	0	M1_Macro	Timp2
0	1.19495	0.991	0.96	0	M1_Macro	H2-D1
0	1.184	0.884	0.615	0	M1_Macro	Pid1
0	1.18298	0.66	0.187	0	M1_Macro	Ciita
0	1.18153	0.696	0.034	0	M1_Macro	Cpq
0	1.17349	0.707	0.067	0	M1_Macro	Cd86
0	1.1733	0.404	0.145	0	M1_Macro	Il1b
0	1.16508	0.913	0.684	0	M1_Macro	Arhgap15
0	1.15489	0.79	0.54	0	M1_Macro	Itgb5
0	1.13045	0.962	0.847	0	M1_Macro	Ctsh
0	1.12733	0.842	0.459	0	M1_Macro	Bst2
0	1.1223	0.541	0.066	0	M1_Macro	Dcstamp
0	1.11093	0.378	0.022	0	M1_Macro	Maf
0	1.1098	0.779	0.432	0	M1_Macro	Cd14
0	1.10519	0.616	0.131	0	M1_Macro	Cfh
0	1.10447	0.614	0.007	0	M1_Macro	Runx3
0	1.09918	0.904	0.663	0	M1_Macro	Gng10
0	1.08954	0.676	0.256	0	M1_Macro	Ntpcr
0	1.06027	0.686	0.184	0	M1_Macro	Fmnl2
0	1.05638	0.893	0.798	0	M1_Macro	Slc8a1
0	1.05428	0.839	0.482	0	M1_Macro	Mir142hg
0	1.05419	0.934	0.864	0	M1_Macro	Bcl2a1b
0	1.05166	0.955	0.817	0	M1_Macro	Ppib
0	1.04713	0.671	0.182	0	M1_Macro	Gpr141
0	1.03729	0.857	0.5	0	M1_Macro	Ncf4
0	1.03599	0.737	0.036	0	M1_Macro	Lat2
0	1.02499	0.905	0.755	0	M1_Macro	Gatm
0	1.01448	0.655	0.043	0	M1_Macro	Mmp14
0	1.00815	0.939	0.743	0	M1_Macro	Unc93b1
0	1.00602	0.866	0.551	0	M1_Macro	Ccdc12
0	0.990577	0.513	0.043	0	M1_Macro	Pou2f2
0	0.982197	0.447	0.012	0	M1_Macro	Ms4a6b
0	0.981425	0.526	0.018	0	M1_Macro	Tmem37
0	0.976511	0.675	0.285	0	M1_Macro	Slc9a9
0	0.97418	0.725	0.408	0	M1_Macro	Frmd4b
0	0.971483	0.984	0.95	0	M1_Macro	Ubb
0	0.969345	0.745	0.512	0	M1_Macro	Trem2
0	0.968694	0.96	0.847	0	M1_Macro	Clic1
0	0.966542	0.635	0.027	0	M1_Macro	Blnk
0	0.962184	0.859	0.577	0	M1_Macro	Ms4a6d
0	0.961707	0.78	0.406	0	M1_Macro	Cd300a
0	0.958254	0.842	0.29	0	M1_Macro	Cmtm7
0	0.957325	0.693	0.311	0	M1_Macro	Plcl1
0	0.956019	0.901	0.649	0	M1_Macro	Man2b1
0	0.952819	0.468	0.007	0	M1_Macro	Jaml
0	0.950077	0.95	0.821	0	M1_Macro	Tspo
0	0.941679	0.444	0.008	0	M1_Macro	Stab1
0	0.938157	0.556	0.074	0	M1_Macro	Ninj1
0	0.934884	0.683	0.264	0	M1_Macro	Hivep2
0	0.929961	0.994	0.992	0	M1_Macro	Fcer1g
0	0.925937	0.9	0.652	0	M1_Macro	Ptpn18
0	0.925933	0.731	0.303	0	M1_Macro	Epsti1
0	0.920904	0.77	0.288	0	M1_Macro	Tcf4
0	0.916496	0.934	0.741	0	M1_Macro	Ifngr1
0	0.911566	0.93	0.773	0	M1_Macro	Atp2b1
0	0.90824	0.955	0.893	0	M1_Macro	Fcgr3
0	0.902764	0.433	0.078	0	M1_Macro	Hpgds
0	0.899338	0.409	0.052	0	M1_Macro	Chn2
0	0.897097	0.433	0.04	0	M1_Macro	Cacna1d
0	0.89708	0.914	0.729	0	M1_Macro	Pip4k2a
0	0.883635	0.426	0.053	0	M1_Macro	Ecm1
0	0.88244	0.674	0.281	0	M1_Macro	Sash1
0	0.876308	0.58	0.201	0	M1_Macro	Cbfa2t3
0	0.874541	0.517	0.162	0	M1_Macro	Mfge8
0	0.872259	0.653	0.187	0	M1_Macro	Eps8
0	0.867604	0.698	0.3	0	M1_Macro	Fcgr1
0	0.861776	0.398	0.021	0	M1_Macro	Adgre5
0	0.860192	0.382	0.003	0	M1_Macro	Cd72
0	0.850183	0.642	0.025	0	M1_Macro	Arl4c
0	0.846861	0.338	0.015	0	M1_Macro	Cadm1
0	0.845499	0.347	0.015	0	M1_Macro	Inpp4b
0	0.833014	0.477	0.002	0	M1_Macro	Rnf150
0	0.830054	0.852	0.523	0	M1_Macro	Ifnar2
0	0.81976	0.495	0.098	0	M1_Macro	Ccnd1
0	0.818724	0.853	0.581	0	M1_Macro	Prkcb
0	0.817172	0.909	0.734	0	M1_Macro	Psmb8
0	0.816148	0.485	0.004	0	M1_Macro	Gpr183
0	0.815038	0.976	0.959	0	M1_Macro	Atox1
0	0.811337	0.588	0.034	0	M1_Macro	Bmyc
0	0.810951	0.426	0.003	0	M1_Macro	Rtn1
0	0.805741	0.61	0.056	0	M1_Macro	Kcnk13
0	0.78754	0.855	0.646	0	M1_Macro	Zswim6
0	0.786233	0.809	0.489	0	M1_Macro	P2ry6
0	0.784138	0.424	0.064	0	M1_Macro	Apoc2
0	0.782282	0.394	0.052	0	M1_Macro	Gpr65
0	0.780644	0.969	0.931	0	M1_Macro	Gm2a
0	0.777732	0.864	0.696	0	M1_Macro	Atrnl1
0	0.776344	0.528	0.022	0	M1_Macro	Sorl1
0	0.773374	0.727	0.429	0	M1_Macro	E330020D12Rik
0	0.772743	0.989	0.98	0	M1_Macro	Ctsz
0	0.770613	0.989	0.972	0	M1_Macro	Npc2
0	0.769128	0.883	0.653	0	M1_Macro	AC149090.1
0	0.763289	0.744	0.47	0	M1_Macro	Cfp
0	0.762492	0.938	0.871	0	M1_Macro	Fcgr2b
0	0.75792	0.955	0.881	0	M1_Macro	Hexb
0	0.749437	0.736	0.334	0	M1_Macro	H2-T23
0	0.744029	0.982	0.97	0	M1_Macro	Atp6v0c
0	0.740933	0.6	0.041	0	M1_Macro	Rasgrp1
0	0.740752	0.447	0.01	0	M1_Macro	Slamf7
0	0.734178	0.894	0.613	0	M1_Macro	Tmem59
0	0.729759	0.433	0.094	0	M1_Macro	Gm15987
0	0.727512	0.521	0.018	0	M1_Macro	Gas7
0	0.72701	0.846	0.637	0	M1_Macro	Basp1
0	0.720713	0.906	0.773	0	M1_Macro	Cd300c2
0	0.720133	0.868	0.594	0	M1_Macro	Kdm7a
0	0.718881	0.727	0.356	0	M1_Macro	Vav3
0	0.717962	0.562	0.09	0	M1_Macro	Abca9
0	0.713795	0.451	0.04	0	M1_Macro	Rap1gap2
0	0.710215	0.608	0.122	0	M1_Macro	BC028528
0	0.704284	0.314	0.001	0	M1_Macro	Tmem119
0	0.699383	0.724	0.403	0	M1_Macro	Zfp36l1
0	0.697894	0.71	0.357	0	M1_Macro	Itgav
0	0.694015	0.869	0.731	0	M1_Macro	Ccr1
0	0.692681	0.922	0.815	0	M1_Macro	Otulinl
0	0.689901	0.737	0.361	0	M1_Macro	Ahcyl2
0	0.686744	0.682	0.22	0	M1_Macro	Card19
0	0.686549	0.842	0.566	0	M1_Macro	Cux1
0	0.679142	0.47	0.069	0	M1_Macro	Arhgap22
0	0.679098	0.852	0.521	0	M1_Macro	Irf5
0	0.678351	0.305	0.032	0	M1_Macro	Pde7b
0	0.676435	0.436	0.004	0	M1_Macro	Ust
0	0.676174	0.824	0.5	0	M1_Macro	Gng2
0	0.675597	0.994	0.99	0	M1_Macro	Cyba
0	0.672797	0.406	0.004	0	M1_Macro	Abcg3
0	0.671657	0.488	0.016	0	M1_Macro	Tnfsf8
0	0.667535	0.742	0.332	0	M1_Macro	Mcub
0	0.665147	0.925	0.778	0	M1_Macro	Ndufa13
0	0.6636	0.707	0.299	0	M1_Macro	Spred1
0	0.66292	0.716	0.434	0	M1_Macro	Fmn1
0	0.662002	0.672	0.335	0	M1_Macro	Phactr2
0	0.660764	0.93	0.827	0	M1_Macro	Inpp5d
0	0.659117	0.646	0.241	0	M1_Macro	Jun
0	0.656815	0.638	0.215	0	M1_Macro	Man1a
0	0.65559	0.778	0.535	0	M1_Macro	Emb
0	0.653916	0.674	0.38	0	M1_Macro	Jak2
0	0.652887	0.455	0.085	0	M1_Macro	Akt3
0	0.652722	0.666	0.271	0	M1_Macro	Clec5a
0	0.652309	0.759	0.371	0	M1_Macro	Evi2a
0	0.649075	0.309	0.023	0	M1_Macro	Ckb
0	0.644106	0.469	0.102	0	M1_Macro	Fchsd2
0	0.642397	0.539	0.071	0	M1_Macro	Ptpro
0	0.637459	0.685	0.274	0	M1_Macro	Slc29a3
0	0.637231	0.473	0.076	0	M1_Macro	Zdhhc14
0	0.635927	0.492	0.158	0	M1_Macro	Ank2
0	0.635494	0.332	0.019	0	M1_Macro	Il7r
0	0.635022	0.559	0.015	0	M1_Macro	Cmklr1
0	0.634493	0.588	0.13	0	M1_Macro	Lrrc25
0	0.632592	0.439	0.015	0	M1_Macro	Bcl2
0	0.631132	0.852	0.608	0	M1_Macro	Rap2a
0	0.629059	0.491	0.088	0	M1_Macro	Bach2
0	0.624647	0.5	0.025	0	M1_Macro	Fgl2
0	0.623393	0.996	0.993	0	M1_Macro	Tyrobp
0	0.62004	0.821	0.532	0	M1_Macro	Bmp2k
0	0.619969	0.474	0.19	0	M1_Macro	H2-DMb2
0	0.616528	0.478	0.065	0	M1_Macro	Ahr
0	0.612282	0.593	0.214	0	M1_Macro	Ppfia4
0	0.611997	0.443	0.023	0	M1_Macro	Fgd2
0	0.611487	0.681	0.265	0	M1_Macro	Bin1
0	0.610803	0.449	0.009	0	M1_Macro	1700025G04Rik
0	0.610746	0.628	0.277	0	M1_Macro	Extl3
0	0.610386	0.992	0.991	0	M1_Macro	Rpl21
0	0.607224	0.852	0.595	0	M1_Macro	Cd48
0	0.603713	0.978	0.971	0	M1_Macro	Fxyd5
0	0.603227	0.617	0.287	0	M1_Macro	Parp8
0	0.599102	0.964	0.907	0	M1_Macro	Erp29
0	0.595158	0.543	0.16	0	M1_Macro	Abi3
0	0.59252	0.625	0.196	0	M1_Macro	Cysltr1
0	0.591089	0.423	0.091	0	M1_Macro	Camk2n1
0	0.583508	0.863	0.618	0	M1_Macro	Ifngr2
0	0.583133	0.502	0.083	0	M1_Macro	Rai14
0	0.581346	0.918	0.74	0	M1_Macro	Mrpl52
0	0.5795	0.565	0.15	0	M1_Macro	Sema4d
0	0.578337	0.908	0.746	0	M1_Macro	Csf2ra
0	0.57408	0.52	0.019	0	M1_Macro	B4galt6
0	0.570195	0.687	0.317	0	M1_Macro	Dpysl2
0	0.565962	0.615	0.211	0	M1_Macro	Ifnar1
0	0.565233	0.55	0.138	0	M1_Macro	Ptafr
0	0.564359	0.538	0.118	0	M1_Macro	Tuba1a
0	0.563063	0.59	0.122	0	M1_Macro	Tmem243
0	0.557038	0.606	0.214	0	M1_Macro	Tns3
0	0.555087	0.376	0.01	0	M1_Macro	Abcc3
0	0.553323	0.355	0.012	0	M1_Macro	Slc11a1
0	0.552096	0.515	0.194	0	M1_Macro	Ifi203
0	0.548849	0.824	0.546	0	M1_Macro	Arhgap45
0	0.548504	0.705	0.389	0	M1_Macro	Ssr2
0	0.547773	0.774	0.501	0	M1_Macro	Lgals9
0	0.546074	0.439	0.167	0	M1_Macro	Pdpn
0	0.545586	0.795	0.472	0	M1_Macro	Dnajc15
0	0.545282	0.551	0.119	0	M1_Macro	Cnn2
0	0.543159	0.572	0.164	0	M1_Macro	Nedd4l
0	0.541549	0.661	0.299	0	M1_Macro	Gm46224
0	0.539459	0.729	0.405	0	M1_Macro	Pea15a
0	0.539371	0.464	0.167	0	M1_Macro	Klrb1b
0	0.539244	0.415	0.018	0	M1_Macro	Tnfsf13b
0	0.538187	0.495	0.104	0	M1_Macro	Socs3
0	0.53637	0.658	0.339	0	M1_Macro	Cebpzos
0	0.535726	0.708	0.337	0	M1_Macro	Ubac2
0	0.535338	0.474	0.045	0	M1_Macro	Lacc1
0	0.533375	0.774	0.484	0	M1_Macro	Hk2
0	0.528354	0.453	0.023	0	M1_Macro	Slco3a1
0	0.528177	0.622	0.293	0	M1_Macro	Pak1
0	0.523168	0.929	0.789	0	M1_Macro	Rnasek
0	0.5185	0.474	0.146	0	M1_Macro	St8sia4
0	0.516945	0.446	0.112	0	M1_Macro	Plekha5
0	0.516492	0.451	0.098	0	M1_Macro	Iqgap2
0	0.514962	0.403	0.06	0	M1_Macro	Limd2
0	0.513597	0.423	0.004	0	M1_Macro	Susd3
0	0.511887	0.393	0.044	0	M1_Macro	Ttc28
0	0.511497	0.531	0.079	0	M1_Macro	Rassf2
0	0.509382	0.501	0.131	0	M1_Macro	Peak1
0	0.508623	0.6	0.23	0	M1_Macro	Eva1b
0	0.50425	0.468	0.049	0	M1_Macro	Ank
0	0.50339	0.655	0.306	0	M1_Macro	Tes
0	0.503292	0.412	0.028	0	M1_Macro	Tubb2a
1.77886e-305	0.526824	0.777	0.486	4.23494e-301	M1_Macro	Rere
6.06895e-305	0.647044	0.952	0.888	1.44483e-300	M1_Macro	Coro1a
1.50319e-304	0.705584	0.4	0.156	3.57863e-300	M1_Macro	Ophn1
8.0051e-300	1.37795	0.801	0.717	1.90577e-295	M1_Macro	Plxdc2
1.01386e-293	0.57269	0.684	0.394	2.4137e-289	M1_Macro	E230029C05Rik
6.82195e-293	0.50886	0.993	0.995	1.6241e-288	M1_Macro	Rps11
4.34757e-292	0.513177	0.926	0.818	1.03503e-287	M1_Macro	Pld4
2.60223e-289	0.546442	0.33	0.113	6.19514e-285	M1_Macro	Gpr34
4.40712e-287	0.514007	0.335	0.116	1.0492e-282	M1_Macro	Ier3
6.30079e-287	0.602925	0.856	0.646	1.50003e-282	M1_Macro	Chd9
6.55632e-279	0.520254	0.755	0.489	1.56086e-274	M1_Macro	P2rx4
5.56715e-278	0.685664	0.631	0.384	1.32537e-273	M1_Macro	Scimp
2.93621e-277	1.15331	0.619	0.392	6.99024e-273	M1_Macro	AA467197
3.71986e-277	0.609904	0.843	0.708	8.85588e-273	M1_Macro	Anxa3
9.98856e-277	0.510226	0.981	0.959	2.37798e-272	M1_Macro	H2-K1
6.45054e-276	0.671024	0.538	0.275	1.53568e-271	M1_Macro	Hopx
2.53723e-273	0.616727	0.889	0.754	6.04039e-269	M1_Macro	Eno1
2.65042e-271	0.721244	0.863	0.685	6.30984e-267	M1_Macro	Ptprj
9.17796e-263	0.512233	0.86	0.668	2.185e-258	M1_Macro	Ndufc2
4.14653e-261	0.570002	0.9	0.792	9.87163e-257	M1_Macro	Fcho2
1.20083e-255	0.606885	0.661	0.393	2.85882e-251	M1_Macro	Apbb2
1.76818e-255	2.47972	0.424	0.208	4.20951e-251	M1_Macro	Ccl17
4.96768e-253	0.634779	0.797	0.609	1.18265e-248	M1_Macro	Rftn1
1.55911e-246	0.615325	0.889	0.814	3.71178e-242	M1_Macro	Lilrb4a
2.98107e-246	0.519372	0.808	0.598	7.09703e-242	M1_Macro	Pkib
2.13134e-236	0.567917	0.59	0.331	5.07409e-232	M1_Macro	Pitpnc1
3.53305e-225	0.523287	0.734	0.479	8.41113e-221	M1_Macro	Jarid2
4.64082e-225	0.586359	0.689	0.419	1.10484e-220	M1_Macro	Itga4
9.14026e-225	1.02048	0.726	0.607	2.17602e-220	M1_Macro	Ahnak
2.85148e-221	0.528961	0.878	0.703	6.78852e-217	M1_Macro	Snx6
1.55742e-219	0.678132	0.85	0.682	3.70775e-215	M1_Macro	Dock4
2.72478e-213	0.586392	0.832	0.648	6.48689e-209	M1_Macro	Foxp1
2.89808e-210	0.671548	0.781	0.586	6.89946e-206	M1_Macro	Sdf2l1
1.02484e-206	0.530228	0.77	0.552	2.43984e-202	M1_Macro	Entpd1
5.22192e-203	0.568615	0.898	0.777	1.24318e-198	M1_Macro	Etv6
1.0586e-194	0.832274	0.991	0.987	2.52021e-190	M1_Macro	Itm2b
1.16134e-191	0.573488	0.68	0.499	2.7648e-187	M1_Macro	Lilr4b
1.08474e-175	0.566582	0.619	0.411	2.58244e-171	M1_Macro	Emilin2
3.26883e-168	0.829877	0.884	0.883	7.78211e-164	M1_Macro	Lgmn
1.3305e-163	0.570248	0.897	0.815	3.16753e-159	M1_Macro	Tgfbi
1.64518e-155	0.553636	0.693	0.517	3.91668e-151	M1_Macro	Hck
7.74502e-153	0.636408	0.686	0.522	1.84386e-148	M1_Macro	Lair1
1.76312e-150	0.526429	0.638	0.439	4.19746e-146	M1_Macro	Adap2
1.18533e-130	0.506621	0.556	0.37	2.82192e-126	M1_Macro	Pdgfc
4.48878e-127	0.515652	0.852	0.809	1.06864e-122	M1_Macro	Bcl2a1a
2.58295e-122	0.665284	0.93	0.891	6.14922e-118	M1_Macro	Lgals1
7.89005e-122	0.760546	0.817	0.755	1.87838e-117	M1_Macro	Ly6e
3.96985e-99	0.829828	0.933	0.984	9.45101e-95	M1_Macro	Crip1
7.22916e-83	0.64884	0.856	0.848	1.72105e-78	M1_Macro	Acp5
1.15874e-82	0.629726	0.893	0.875	2.75862e-78	M1_Macro	Tgfbr1
9.94156e-74	0.58026	0.74	0.685	2.36679e-69	M1_Macro	Adgre1
5.06632e-65	0.813876	0.787	0.829	1.20614e-60	M1_Macro	Cd81
3.14605e-59	0.912361	0.43	0.341	7.4898e-55	M1_Macro	Tanc2
9.91186e-59	0.591922	0.986	0.997	2.35972e-54	M1_Macro	Lyz2
5.97582e-51	0.737088	0.634	0.59	1.42266e-46	M1_Macro	March3
1.94772e-37	1.54002	0.598	0.67	4.63695e-33	M1_Macro	Fn1
2.01296e-26	0.509951	0.362	0.28	4.79225e-22	M1_Macro	Klf2
0.000109213	0.723016	0.348	0.379	1	M1_Macro	S100a8
