## Supplementary material for "Single-cell analysis characterizes PLK1 as a catalyst of an immunosuppressive tumor microenvironment in LUAD": Table S7

### Sheet: Antibodies
Name	Compnay	Cat. #	Source	Application	Ratio
APC anti-mouse CD45	BioLegend	103112	Rat	FC	1:1000
FITC anti-mouse CD11c	BioLegend	117306	Hamster	FC	1:1000
PE anti-mouse CD11b	Thermo	12-0112-82	Rat	FC	1:1000
BV421 anti-mouse CD206	BioLegend	141717	Rat	FC	1:1000
PB anti-mouse CD80	BioLegend	104724	Hamster	FC	1:1000
PB anti-mouse CD86	BioLegend	105022	Rat	FC	1:1000
FITC anti-mouse F4/80	BioLegend	157310	Mouse	FC	1:1000
APC anti-human HLA-DR/DP/DQ	BioLegend	361714	Mouse	FC	1:1000
PE/Cyanine7 anti-mouse I-A/I-E	BioLegend	107630	Rat	FC	1:1000
anti-mouse MHC-II	Santa Cruz	sc-32247	Mouse	IHC	1:200
anti-mouse CXCL2	Bio-Techne	AF-452-SP	Goat	Neutralization	10ug/ml

### Sheet: Chemical
Name	Company	Cat. #	Solvent
Onvansertib	MCE	HY-15828	DMSO
GSK461364	MCE	HY-50877	DMSO
BI-2536	MCE	HY-50698	DMSO
Recombinant Mouse CXCL2	BioLegend	582502	PBS
SX-682	MCE	HY-119339	DMSO
Recombinant Mouse CSF1	Sino Biological	51112-MNAH	PBS
Recombinant Mouse CSF2	Thermo	RP-8620	PBS
Recombinant Mouse IL-4	Thermo	RP-8666	PBS
Mouse IgG Isotype Control	Bio-Techne	NBP1-97073	PBS

### Sheet: siRNA
Name	Cat. #	Usage
siRNA-NC	SIC001	H358
siPLK1	SASI_Mm01_00072216	H358
